# Regulation of plasmodesmata at specific cell-cell interfaces

**DOI:** 10.1101/2021.02.25.432931

**Authors:** Zhongpeng Li, Kyaw Aung

## Abstract

Precise exchange of information and resources among cells is essential for multicellular organisms. Intercellular communication among diverse cell types requires differential mechanisms to achieve the specific regulation. Despite the significance of intercellular communication, it is largely unknown how the communication between different cells is regulated. Here, we report that two members of plasmodesmata-located proteins modulate plasmodesmata at two distinct cell-cell interfaces.
