## Supplemental Table 1 for "Regulation of plasmodesmata at specific cell-cell interfaces"

### Sheet: Sheet1
Supplemental Table 1. Primers used for cloning in this study.
Primer	Sequence	For cloning
PDLP1-attB1	ggggacaagtttgtacaaaaaagcaggcttcATGAAACTCACCTATCAATTC	PDLP1-HF
PDLP1-attB2	ggggaccactttgtacaagaaagctgggtcATAAGCATCATATTTATTACTC	PDLP1-HF
PDLP2-attB1	ggggacaagtttgtacaaaaaagcaggcttcATGGGTCTTTCAATCTCATTC	PDLP2-HF
PDLP2-attB2	ggggaccactttgtacaagaaagctgggtcATAGTCGTCATGTTTCTTCCTC	PDLP2-HF
PDLP3-attB1	ggggacaagtttgtacaaaaaagcaggcttcATGGGGTTTTATTCACTGAAG	PDLP3-HF
PDLP3-attB2	ggggaccactttgtacaagaaagctgggtcATAATCGTCATATTTCTTCTTC	PDLP3-HF
PDLP4-attB1	ggggacaagtttgtacaaaaaagcaggcttcATGGTTGTCCACTTGATCTC	PDLP4-HF
PDLP4-attB2	ggggaccactttgtacaagaaagctgggtcACAATCATCTCCTTTTTTCCGC	PDLP4-HF
PDLP5-attB1	ggggacaagtttgtacaaaaaagcaggcttcATGATCAAGACAAAGACGACG	PDLP5-HF
PDLP5-attB2	ggggaccactttgtacaagaaagctgggtcTTTACACCATTTCTCATCTTG	PDLP5-HF
PDLP6-attB1	ggggacaagtttgtacaaaaaagcaggcttcATGTTCGCTACAAAAACAGTTC	PDLP6-HF
PDLP6-attB2	ggggaccactttgtacaagaaagctgggtcCTTCCCACCTTTACCTCTCTC	PDLP6-HF
PDLP7-attB1	ggggacaagtttgtacaaaaaagcaggcttcATGCCAATGGCAAAACTAAGG	PDLP7-HF
PDLP7-attB2	ggggaccactttgtacaagaaagctgggtcAATAAGAGTAAAACTATGTAAGATAG	PDLP7-HF
PDLP8-attB1	ggggacaagtttgtacaaaaaagcaggcttcATGAGAAGACTCTTTCTCTTCTC	PDLP8-HF
PDLP8-attB2	ggggaccactttgtacaagaaagctgggtcATGCATGGAGTTTCTACAAAGG	PDLP8-HF
EYFP-attB1	ggggacaagtttgtacaaaaaagcaggcttcATGGTGAGCAAGGGCG	HF-YFP
EYFP-attB2	ggggaccactttgtacaagaaagctgggtcTTACTTGTACAGCTCGTCC	HF-YFP
attB1-PDLP5-PORF2000-F	ggggacaagtttgtacaaaaaagcaggcttcctaaatgattacggatccac	proPDLP5-PDLP5-YFP and pPDLP5::GUS
attB1-PDLP5-PORF1500-F	ggggacaagtttgtacaaaaaagcaggcttccataactgaatagaatcccttatc	proPDLP5-PDLP5-YFP
attB2-PDLP5-PORF-R	ggggaccactttgtacaagaaagctgggtcTTTACACCATTTCTCATctgC	proPDLP5-PDLP5-YFP
attB1-PDLP6-promoterORF-Fwd	ggggacaagtttgtacaaaaaagcaggcttcgttgagcctctcttgctaatg	proPDLP6-PDLP6-YFP and pPDLP6::GUS
attB2-PDLP6-promoterORF-no stop-Rev	ggggaccactttgtacaagaaagctgggtcCTTCCCACctgatatattaaaaac	proPDLP6-PDLP6-YFP
attB2-PromoterPDLP5-R	ggggaccactttgtacaagaaagctgggtcggttactttttgttttgagag	pPDLP5::GUS
attB2-PromoterPDLP6-R	ggggaccactttgtacaagaaagctgggtcgactttcgacgattgcttc	pPDLP6::GUS
